# CD2 expression is co-regulated with stemness- and exhaustion-associated factors in human T cells

**DOI:** 10.1101/2025.01.10.632071

**Authors:** Philippos Demetriou, Maria Iakovou, Gregoria Gregoriou, Dimitris Vrachnos, Jianxiang Chi, Vasilia Tamamouna, Stavros Constantinou, Vakis Papanastasiou, Athos Antoniades, Paul Costeas

## Abstract

The CD2-CD58 pathway has been highlighted as a major player in anti-tumour T cell immunity. Our study reveals that CD2 costimulation strength significantly correlates with T cell activation, the average number of cell divisions, fold expansion, and IFN-γ production. Our findings suggest that the correlation of CD2 strength with the level of CD25 expression is a potential regulatory mechanism by which CD2 strength enhances above proliferation parameters. We find that human brain cancer tumour-infiltrating CD8+ and CD4+ T cells exhibit reduced levels of CD2, suggestive of a compromised CD2 strength upon CD2 engagement. Through a genome-wide CRISPR-Cas9 knockout screen, we identified two epigenetic regulators, SUZ12 and BAP1, as positive modulators of CD2 expression. We demonstrate that BAP1 is crucial for the upregulation and sustained high expression of CD2 following T cell activation. We reveal that CD2 is co-regulated with other co-stimulatory/inhibitory receptors, and factors associated with T cell stemness and exhaustion, in a dose-dependent manner. Importantly, we rescue the loss of CD2 due to BAP1 knockout by pharmacological inhibition of histone deacetylases making this a harnessable regulatory pathway. The insight from our study enhance our understanding of CD2-mediated T cell regulation and identify essential regulators of this pathway.
