## Supplementary Table 3 for "CD2 expression is co-regulated with stemness- and exhaustion-associated factors in human T cells"

### Sheet: Sheet1
GLIOBLASTOMA COHORT
#	GENDER	AGE
1	MALE	55
2	MALE	68
3	MALE	60
4	MALE	58
5	MALE	56
MENINGIOMA COHORT
#	GENDER	AGE
1	65	FEMALE
2	24	FEMALE
3	64	FEMALE
4	75	MALE
5	72	FEMALE
6	72	MALE
7	58	FEMALE
8	32	FEMALE
9	86	MALE
10	57	FEMALE
11	48	FEMALE
