## Supplementary Table 4 for "CD2 expression is co-regulated with stemness- and exhaustion-associated factors in human T cells"

### Sheet: sgRNA used for single gene KO
	Single guide RNA sequences used from human genome-wide lentiviral CRISPR gRNA library version 1(Addgene 67989)
	Gene	KO #	Name	Sequence
	CD2	1	CD2_CCDS889.1_ex2_1:117303047-117303070:-_5-2	GTTGTGTTGATACAAGTCC
		2	CD2_CCDS889.1_ex2_1:117303146-117303169:+_5-4	GAGGGTCATCACACACAAG
		3	CD2_CCDS889.1_ex2_1:117303227-117303250:-_5-5	CAGCTGACAGGCTCGACAC
	BAP1	1	BAP1_CCDS2853.1_ex8_3:52440325-52440348:+_5-1	TCATACTTGATCCTGCGGT
		2	BAP1_CCDS2853.1_ex9_3:52440869-52440892:-_5-3	AAGGCCCGGCGGGTCATCA
	SUZ12	1	SUZ12_CCDS11270.1_ex0_17:30264367-30264390:+_5-1	CGGCTTCGGGCGGCAAATC
		2	SUZ12_CCDS11270.1_ex8_17:30310106-30310129:+_5-4	TATTCTTGATGGGAAGGTA
		3	SUZ12_CCDS11270.1_ex9_17:30315380-30315403:+_5-5	AGTTCACTCTTCGTTGGAC
	EZH2	1	EZH2_CCDS56516.1_ex10_7:148515155-148515178:+_5-1	GGGGTCTTTATCCGCTCAG
		2	EZH2_CCDS56516.1_ex10_7:148515196-148515219:-_5-2	ATTTCGTAGGAGGGAGCAA
